# Integrative multi-omics identifies high risk Multiple Myeloma subgroup associated with significant DNA loss and dysregulated DNA repair and cell cycle pathways

**DOI:** 10.1101/2021.09.03.458836

**Authors:** María Ortiz-Estévez, Mehmet Samur, Fadi Towfic, Erin Flynt, Nicholas Stong, In Sock Jang, Kai Wang, Paresh Vyas, Nikhil Munshi, Herve Avet-Loiseau, Matthew W. B. Trotter, Gareth J. Morgan, Brian A. Walker, Anjan Thakurta

**Author notes:** To whom correspondence should be addressed: Anjan Thakurta, BMS, 181 Passaic Ave, Summit, NJ 07901. These authors contributed equally to this work and are co-lead authors (María Ortiz-Estévez, Mehmet Samur, Fadi Towfic).

## Abstract

Despite significant therapeutic advances in improving lives of Multiple Myeloma (MM) patients, it remains mostly incurable, with patients ultimately becoming refractory to therapies. MM is a genetically heterogeneous disease and therapeutic resistance is driven by a complex interplay of disease pathobiology and mechanisms of drug resistance. We applied a multi-omics strategy using tumor-derived gene expression, single nucleotide variant, copy number variant, and structural variant profiles to investigate molecular subgroups in 514 newly diagnosed MM (NDMM) samples and identified 12 molecularly defined MM subgroups (MDMS1-12) with distinct genomic and transcriptomic features.

Our integrative approach let us identify ndMM subgroups with transversal profiles to previously described ones, based on single data types, which shows the impact of this approach for disease stratification. One key novel subgroup is our MDMS8, associated with poor clinical outcome [median overall survival, 38 months (global log-rank pval<1×10^−6^)], which uniquely presents a broad genomic loss (>9% of entire genome, t.test pval<1e-5) driving dysregulation of various transcriptional programs affecting DNA repair and cell cycle/mitotic processes. This subgroup was validated on multiple independent datasets, and a master regulator analyses identified transcription factors controlling MDMS8 transcriptomic profile, including CKS1B and PRKDC among others, which are regulators of the DNA repair and cell cycle pathways.

**Statement of Significance:** Using multi-omics unsupervised clustering we discovered a new high-risk multiple myeloma patient segment. We linked its diverse genetic markers (previously known, and new including genomic loss) to transcriptional dysregulation (cell cycle, DNA repair and DNA damage) and identified master regulators that control these key biological pathways.
