## Supplementary File for "Integrative multi-omics identifies high risk Multiple Myeloma subgroup associated with significant DNA loss and dysregulated DNA repair and cell cycle pathways"

Patient	clusters
MMRF_1030	1
MMRF_1077	1
MMRF_1092	1
MMRF_1108	1
MMRF_1151	1
MMRF_1195	1
MMRF_1210	1
MMRF_1392	1
MMRF_1426	1
MMRF_1447	1
MMRF_1460	1
MMRF_1489	1
MMRF_1522	1
MMRF_1543	1
MMRF_1546	1
MMRF_1596	1
MMRF_1597	1
MMRF_1621	1
MMRF_1643	1
MMRF_1648	1
MMRF_1665	1
MMRF_1713	1
MMRF_1719	1
MMRF_1730	1
MMRF_1758	1
MMRF_1775	1
MMRF_1786	1
MMRF_1795	1
MMRF_1814	1
MMRF_1839	1
MMRF_1850	1
MMRF_1859	1
MMRF_1880	1
MMRF_1881	1
MMRF_1895	1
MMRF_1921	1
MMRF_1932	1
MMRF_1981	1
MMRF_2018	1
MMRF_2043	1
MMRF_2054	1
MMRF_2079	1
MMRF_2149	1
MMRF_2273	1
MMRF_2291	1
MMRF_2301	1
MMRF_2314	1
MMRF_2336	1
MMRF_2364	1
MMRF_2378	1
MMRF_2440	1
MMRF_2464	1
MMRF_2465	1
MMRF_2489	1
MMRF_2516	1
MMRF_2554	1
MMRF_2557	1
MMRF_2560	1
MMRF_2581	1
MMRF_2598	1
MMRF_1032	2
MMRF_1068	2
MMRF_1073	2
MMRF_1086	2
MMRF_1284	2
MMRF_1331	2
MMRF_1358	2
MMRF_1395	2
MMRF_1408	2
MMRF_1413	2
MMRF_1425	2
MMRF_1436	2
MMRF_1474	2
MMRF_1501	2
MMRF_1574	2
MMRF_1588	2
MMRF_1593	2
MMRF_1614	2
MMRF_1641	2
MMRF_1686	2
MMRF_1689	2
MMRF_1700	2
MMRF_1733	2
MMRF_1735	2
MMRF_1802	2
MMRF_1808	2
MMRF_1854	2
MMRF_1857	2
MMRF_1922	2
MMRF_1972	2
MMRF_1997	2
MMRF_2006	2
MMRF_2074	2
MMRF_2107	2
MMRF_2116	2
MMRF_2126	2
MMRF_2151	2
MMRF_2168	2
MMRF_2180	2
MMRF_2214	2
MMRF_2215	2
MMRF_2216	2
MMRF_2228	2
MMRF_2258	2
MMRF_2313	2
MMRF_2329	2
MMRF_2330	2
MMRF_2366	2
MMRF_2368	2
MMRF_2407	2
MMRF_2429	2
MMRF_2445	2
MMRF_2475	2
MMRF_2519	2
MMRF_2532	2
MMRF_2562	2
MMRF_2567	2
MMRF_2596	2
MMRF_2606	2
MMRF_1152	3
MMRF_1274	3
MMRF_1383	3
MMRF_1466	3
MMRF_1502	3
MMRF_1624	3
MMRF_1633	3
MMRF_1652	3
MMRF_1656	3
MMRF_1659	3
MMRF_1766	3
MMRF_1792	3
MMRF_1831	3
MMRF_1977	3
MMRF_1985	3
MMRF_2035	3
MMRF_2076	3
MMRF_2195	3
MMRF_2197	3
MMRF_2217	3
MMRF_2335	3
MMRF_2400	3
MMRF_2427	3
MMRF_2453	3
MMRF_2471	3
MMRF_2541	3
MMRF_2550	3
MMRF_2611	3
MMRF_1031	4
MMRF_1148	4
MMRF_1257	4
MMRF_1309	4
MMRF_1354	4
MMRF_1511	4
MMRF_1512	4
MMRF_1538	4
MMRF_1550	4
MMRF_1651	4
MMRF_1682	4
MMRF_1720	4
MMRF_1739	4
MMRF_1771	4
MMRF_1777	4
MMRF_1793	4
MMRF_1867	4
MMRF_1871	4
MMRF_1876	4
MMRF_1888	4
MMRF_1931	4
MMRF_2012	4
MMRF_2047	4
MMRF_2061	4
MMRF_2098	4
MMRF_2119	4
MMRF_2150	4
MMRF_2183	4
MMRF_2236	4
MMRF_2367	4
MMRF_2379	4
MMRF_2419	4
MMRF_2487	4
MMRF_2498	4
MMRF_2501	4
MMRF_2518	4
MMRF_2523	4
MMRF_2572	4
MMRF_2590	4
MMRF_2595	4
MMRF_2599	4
MMRF_2613	4
MMRF_1038	5
MMRF_1167	5
MMRF_1323	5
MMRF_1344	5
MMRF_1355	5
MMRF_1510	5
MMRF_1603	5
MMRF_1625	5
MMRF_1639	5
MMRF_1644	5
MMRF_1654	5
MMRF_1714	5
MMRF_1716	5
MMRF_1982	5
MMRF_1991	5
MMRF_2001	5
MMRF_2039	5
MMRF_2057	5
MMRF_2072	5
MMRF_2082	5
MMRF_2111	5
MMRF_2213	5
MMRF_2232	5
MMRF_2245	5
MMRF_2265	5
MMRF_2266	5
MMRF_2267	5
MMRF_2290	5
MMRF_2293	5
MMRF_2412	5
MMRF_2413	5
MMRF_2422	5
MMRF_2438	5
MMRF_2514	5
MMRF_2522	5
MMRF_2524	5
MMRF_2549	5
MMRF_2597	5
MMRF_2601	5
MMRF_1188	6
MMRF_1393	6
MMRF_1485	6
MMRF_1491	6
MMRF_1573	6
MMRF_1690	6
MMRF_1698	6
MMRF_1861	6
MMRF_1882	6
MMRF_1967	6
MMRF_1978	6
MMRF_2015	6
MMRF_2016	6
MMRF_2026	6
MMRF_2050	6
MMRF_2055	6
MMRF_2080	6
MMRF_2115	6
MMRF_2141	6
MMRF_2394	6
MMRF_2461	6
MMRF_2539	6
MMRF_2570	6
MMRF_2573	6
MMRF_2605	6
MMRF_1029	7
MMRF_1045	7
MMRF_1078	7
MMRF_1583	7
MMRF_1589	7
MMRF_1694	7
MMRF_1705	7
MMRF_1738	7
MMRF_1755	7
MMRF_1833	7
MMRF_1846	7
MMRF_1893	7
MMRF_1916	7
MMRF_2002	7
MMRF_2013	7
MMRF_2038	7
MMRF_2199	7
MMRF_2268	7
MMRF_2302	7
MMRF_2328	7
MMRF_2352	7
MMRF_2444	7
MMRF_2468	7
MMRF_2506	7
MMRF_2525	7
MMRF_1082	8
MMRF_1107	8
MMRF_1129	8
MMRF_1164	8
MMRF_1180	8
MMRF_1328	8
MMRF_1359	8
MMRF_1361	8
MMRF_1389	8
MMRF_1424	8
MMRF_1432	8
MMRF_1445	8
MMRF_1451	8
MMRF_1497	8
MMRF_1506	8
MMRF_1519	8
MMRF_1542	8
MMRF_1579	8
MMRF_1587	8
MMRF_1595	8
MMRF_1598	8
MMRF_1605	8
MMRF_1613	8
MMRF_1627	8
MMRF_1634	8
MMRF_1637	8
MMRF_1715	8
MMRF_1726	8
MMRF_1731	8
MMRF_1780	8
MMRF_1822	8
MMRF_1823	8
MMRF_1847	8
MMRF_1890	8
MMRF_1908	8
MMRF_1915	8
MMRF_1974	8
MMRF_2041	8
MMRF_2062	8
MMRF_2081	8
MMRF_2091	8
MMRF_2106	8
MMRF_2170	8
MMRF_2200	8
MMRF_2211	8
MMRF_2225	8
MMRF_2250	8
MMRF_2251	8
MMRF_2257	8
MMRF_2272	8
MMRF_2300	8
MMRF_2310	8
MMRF_2436	8
MMRF_2455	8
MMRF_2457	8
MMRF_2488	8
MMRF_2490	8
MMRF_2497	8
MMRF_2543	8
MMRF_1251	9
MMRF_1270	9
MMRF_1300	9
MMRF_1327	9
MMRF_1388	9
MMRF_1433	9
MMRF_1453	9
MMRF_1454	9
MMRF_1520	9
MMRF_1586	9
MMRF_1668	9
MMRF_1683	9
MMRF_1768	9
MMRF_1810	9
MMRF_1832	9
MMRF_1855	9
MMRF_1891	9
MMRF_1917	9
MMRF_1928	9
MMRF_1971	9
MMRF_2238	9
MMRF_2269	9
MMRF_2271	9
MMRF_2380	9
MMRF_2456	9
MMRF_2473	9
MMRF_2515	9
MMRF_2574	9
MMRF_2580	9
MMRF_2587	9
MMRF_2608	9
MMRF_1021	10
MMRF_1178	10
MMRF_1179	10
MMRF_1189	10
MMRF_1202	10
MMRF_1216	10
MMRF_1267	10
MMRF_1318	10
MMRF_1348	10
MMRF_1349	10
MMRF_1391	10
MMRF_1439	10
MMRF_1461	10
MMRF_1462	10
MMRF_1484	10
MMRF_1540	10
MMRF_1556	10
MMRF_1572	10
MMRF_1664	10
MMRF_1721	10
MMRF_1722	10
MMRF_1727	10
MMRF_1744	10
MMRF_1783	10
MMRF_1785	10
MMRF_1801	10
MMRF_1815	10
MMRF_1825	10
MMRF_1910	10
MMRF_1911	10
MMRF_2000	10
MMRF_2019	10
MMRF_2093	10
MMRF_2113	10
MMRF_2118	10
MMRF_2229	10
MMRF_2253	10
MMRF_2297	10
MMRF_2305	10
MMRF_2307	10
MMRF_2317	10
MMRF_2362	10
MMRF_2437	10
MMRF_2449	10
MMRF_2469	10
MMRF_2505	10
MMRF_2538	10
MMRF_2564	10
MMRF_2602	10
MMRF_1048	11
MMRF_1098	11
MMRF_1185	11
MMRF_1560	11
MMRF_1670	11
MMRF_1678	11
MMRF_1695	11
MMRF_1750	11
MMRF_1782	11
MMRF_1796	11
MMRF_1824	11
MMRF_1837	11
MMRF_1845	11
MMRF_1963	11
MMRF_2059	11
MMRF_2097	11
MMRF_2102	11
MMRF_2122	11
MMRF_2140	11
MMRF_2153	11
MMRF_2172	11
MMRF_2173	11
MMRF_2176	11
MMRF_2194	11
MMRF_2203	11
MMRF_2204	11
MMRF_2220	11
MMRF_2224	11
MMRF_2286	11
MMRF_2306	11
MMRF_2316	11
MMRF_2326	11
MMRF_2331	11
MMRF_2384	11
MMRF_2478	11
MMRF_2526	11
MMRF_2535	11
MMRF_2548	11
MMRF_1100	12
MMRF_1157	12
MMRF_1231	12
MMRF_1269	12
MMRF_1286	12
MMRF_1311	12
MMRF_1338	12
MMRF_1352	12
MMRF_1401	12
MMRF_1434	12
MMRF_1446	12
MMRF_1516	12
MMRF_1523	12
MMRF_1534	12
MMRF_1539	12
MMRF_1541	12
MMRF_1565	12
MMRF_1570	12
MMRF_1580	12
MMRF_1617	12
MMRF_1645	12
MMRF_1671	12
MMRF_1677	12
MMRF_1710	12
MMRF_1736	12
MMRF_1773	12
MMRF_1787	12
MMRF_1797	12
MMRF_1817	12
MMRF_1830	12
MMRF_1835	12
MMRF_1842	12
MMRF_1856	12
MMRF_1860	12
MMRF_1865	12
MMRF_1879	12
MMRF_1886	12
MMRF_1906	12
MMRF_1918	12
MMRF_1998	12
MMRF_2005	12
MMRF_2017	12
MMRF_2056	12
MMRF_2083	12
MMRF_2201	12
MMRF_2230	12
MMRF_2240	12
MMRF_2325	12
MMRF_2339	12
MMRF_2365	12
MMRF_2399	12
MMRF_2433	12
MMRF_2452	12
MMRF_2458	12
MMRF_2476	12
MMRF_2480	12
MMRF_2499	12
MMRF_2579	12
MMRF_2622	12
